# Endosymbiont diversity across native and invasive brown widow spider populations

**DOI:** 10.1101/2023.06.22.546064

**Authors:** Monica A. Mowery, Laura C. Rosenwald, Eric Chapman, Yael Lubin, Michal Segoli, Thembile Khoza, Robin Lyle, Jennifer A. White

**Affiliations:** Mitrani Department of Desert Ecology, Blaustein Institutes for Desert Research, Ben-Gurion University of the Negev, Sede Boqer Campus, Israel; Department of Entomology, University of Kentucky, Lexington, KY, USA; South African National Biodiversity Institute, Biosystematics Division, Pretoria, South Africa; Agricultural Research Council – Plant Health and Protection, Biosystematics Division, Queenswood, South Africa

## Abstract

The invasive brown widow spider, *Latrodectus geometricus* (Araneae: Theridiidae), has spread in multiple locations around the world and, along with it, brought associated organisms such as endosymbionts. We investigated endosymbiont diversity and prevalence across putative native and invasive populations of this spider, predicting lower endosymbiont diversity across the invasive range compared to the native range. First, we characterized the microbial community in the putative native (South Africa) and invasive (Israel and the United States) ranges via high throughput 16S sequencing of 103 adult females. All specimens were dominated by reads from only 1-3 amplicon sequence variants (ASV), and most individuals were infected with an apparently uniform strain of *Rhabdochlamydia*. We also found *Rhabdochlamydia* in spider eggs, indicating that it is a maternally-inherited endosymbiont. Relatively few other ASV were detected, but included two variant *Rhabdochlamydia* strains and several *Wolbachia*, *Spiroplasma* and Enterobacteriaceae strains. We then diagnostically screened 118 adult female spiders from native and invasive populations specifically for *Rhabdochlamydia* and *Wolbachia.* We found *Rhabdochlamydia* in 86% of individuals and represented in all populations, which suggests that it is a consistent and potentially important associate of *L. geometricus. Wolbachia* was found at lower overall prevalence (14%) and was represented in all countries, but not all populations. In addition, we found evidence for geographic variation in endosymbiont prevalence: spiders from Israel were more likely to carry *Rhabdochlamydia* than those from the US and South Africa, and *Wolbachia* was geographically clustered in both Israel and South Africa. Characterizing endosymbiont prevalence and diversity is a first step in understanding their function inside the host and may shed light on the process of spread and population variability in cosmopolitan invasive species.
