## Supplemental data for "Endosymbiont diversity across native and invasive brown widow spider populations"

### Sheet: sampleMetadata
ID	Date collected	Location	Specific Location	Collector	Sample type	Included in microbiome dataset?	Comment
LgeoHaifa1	2918-12-22	Haifa, Israel	32.801114, 34.996702	Monica Mowery	Adult female	yes
LgeoHaifa2	2918-12-22	Haifa, Israel	32.801114, 34.996702	Monica Mowery	Adult female	yes
LgeoHaifa3	2918-12-22	Haifa, Israel	32.801114, 34.996702	Monica Mowery	Adult female	yes
LgeoHaifa4	2918-12-22	Haifa, Israel	32.801114, 34.996702	Monica Mowery	Adult female	yes
LgeoHaifa5	2918-12-22	Haifa, Israel	32.801114, 34.996702	Monica Mowery	Adult female	yes
LgeoHaifa6	2918-12-22	Haifa, Israel	32.801114, 34.996702	Monica Mowery	Adult female	yes
LgeoHaifa7	2918-12-22	Haifa, Israel	32.801114, 34.996702	Monica Mowery	Adult female	yes
LgeoTel1	2019-11-30	Tel Aviv, Israel	32.093155, 34.777401	Monica Mowery	Adult female	yes
LgeoTel2	2019-11-30	Tel Aviv, Israel	32.093155, 34.777401	Monica Mowery	Adult female	yes
LgeoTel3	2019-11-30	Tel Aviv, Israel	32.093155, 34.777401	Monica Mowery	Adult female	yes
LgeoTel4	2019-11-30	Tel Aviv, Israel	32.093155, 34.777401	Monica Mowery	Adult female	yes
LgeoTel5	2019-11-30	Tel Aviv, Israel	32.093155, 34.777401	Monica Mowery	Adult female	yes
LgeoTel6	2019-11-30	Tel Aviv, Israel	32.093155, 34.777401	Monica Mowery	Adult female	yes
LgeoTA1	2019-11-30	Tel Aviv, Israel	32.093155, 34.777401	Monica Mowery	Adult female	yes
LgeoTA2	2019-11-30	Tel Aviv, Israel	32.093155, 34.777401	Monica Mowery	Adult female	yes
LgeoTA3	2019-11-30	Tel Aviv, Israel	32.093155, 34.777401	Monica Mowery	Adult female	yes
LgeoBS1	2019-11-13	Beer Sheva, Israel	31.267880, 34.800403	Monica Mowery	Adult female	yes
LgeoBS2	2019-11-13	Beer Sheva, Israel	31.267880, 34.800403	Monica Mowery	Adult female	yes
LgeoBS3	2019-11-13	Beer Sheva, Israel	31.267880, 34.800403	Monica Mowery	Adult female	yes
LgeoBS4	2019-11-13	Beer Sheva, Israel	31.267880, 34.800403	Monica Mowery	Adult female	yes
LgeoBS5	2019-11-13	Beer Sheva, Israel	31.267880, 34.800403	Monica Mowery	Adult female	yes
LgeoBS7	2019-11-13	Beer Sheva, Israel	31.267880, 34.800403	Monica Mowery	Adult female	yes
LgeoBS8	2019-11-13	Beer Sheva, Israel	31.267880, 34.800403	Monica Mowery	Adult female	yes
LgeoBS9	2019-11-13	Beer Sheva, Israel	31.267880, 34.800403	Monica Mowery	Adult female	yes
LgeoBS10	2019-11-13	Beer Sheva, Israel	31.267880, 34.800403	Monica Mowery	Adult female	no	16S weak, produced <1000 reads
LgeoBS11	2019-11-13	Beer Sheva, Israel	31.267880, 34.800403	Monica Mowery	Adult female	no	16S weak, produced <1000 reads
LgeoYerIS1	2019-11-01	Yeruham, Israel	30.984165, 34.931113	Monica Mowery	Adult female	yes
LgeoYerIS2	2019-11-01	Yeruham, Israel	30.984165, 34.931113	Monica Mowery	Adult female	yes
LgeoYerIS3	2019-11-01	Yeruham, Israel	30.984165, 34.931113	Monica Mowery	Adult female	yes
LgeoYerIS4	2019-11-01	Yeruham, Israel	30.984165, 34.931113	Monica Mowery	Adult female	yes
LgeoYerIS5	2019-11-01	Yeruham, Israel	30.984165, 34.931113	Monica Mowery	Adult female	yes
LgeoYerIS6	2019-11-01	Yeruham, Israel	30.984165, 34.931113	Monica Mowery	Adult female	yes
LgeoYerIS7	2019-11-01	Yeruham, Israel	30.984165, 34.931113	Monica Mowery	Adult female	yes
LgeoYerIS8	2019-11-01	Yeruham, Israel	30.984165, 34.931113	Monica Mowery	Adult female	yes
LgeoSede1	2019-12-05	Midreshet Ben-Gurion, Israel	30.853, 34.789	Monica Mowery	Adult female	yes
LgeoSede2	2019-12-05	Midreshet Ben-Gurion, Israel	30.853, 34.789	Monica Mowery	Adult female	yes
LgeoSede3	2019-12-05	Midreshet Ben-Gurion, Israel	30.853, 34.789	Monica Mowery	Adult female	yes
LgeoSede4	2019-12-05	Midreshet Ben-Gurion, Israel	30.853, 34.789	Monica Mowery	Adult female	yes
LgeoSede5	2019-12-05	Midreshet Ben-Gurion, Israel	30.853, 34.789	Monica Mowery	Adult female	no	16S weak, produced <1000 reads
LgeoSede6	2019-12-05	Midreshet Ben-Gurion, Israel	30.853, 34.789	Monica Mowery	Adult female	yes
LgeoSede7	2019-12-05	Midreshet Ben-Gurion, Israel	30.853, 34.789	Monica Mowery	Adult female	yes
LgeoSB1	2019-12-05	Midreshet Ben-Gurion, Israel	30.853, 34.789	Monica Mowery	Adult female	yes
LgeoSB2	2019-12-05	Midreshet Ben-Gurion, Israel	30.853, 34.789	Monica Mowery	Adult female	yes
LgeoSB3	2019-12-05	Midreshet Ben-Gurion, Israel	30.853, 34.789	Monica Mowery	Adult female	yes
LgeoEilat1	2020-11-12	Eilat, Israel	29.556, 34.949	Monica Mowery	Adult female	yes
LgeoMoid1	2020-01-22	Modimolle, SA	-24.706, 28.408	Monica Mowery	Adult female	yes
LgeoMoid2	2020-01-22	Modimolle, SA	-24.706, 28.408	Monica Mowery	Adult female	yes
LgeoMoid3	2020-01-22	Modimolle, SA	-24.706, 28.408	Monica Mowery	Adult female	yes
LgeoMoid4	2020-01-22	Modimolle, SA	-24.706, 28.408	Monica Mowery	Adult female	no	16S weak, produced <1000 reads
LgeoMoid5	2020-01-22	Modimolle, SA	-24.706, 28.408	Monica Mowery	Adult female	yes
LgeoMoid6	2020-01-22	Modimolle, SA	-24.706, 28.408	Monica Mowery	Adult female	yes
LgeoMoid7	2020-01-22	Modimolle, SA	-24.706, 28.408	Monica Mowery	Adult female	no	16S failed to amplify
LgeoMoidSA1	2020-01-22	Modimolle, SA	-24.706, 28.408	Monica Mowery	Adult female	yes
LgeoMoidSA2	2020-01-22	Modimolle, SA	-24.706, 28.408	Monica Mowery	Adult female	yes
LgeoMoidSA3	2020-01-22	Modimolle, SA	-24.706, 28.408	Monica Mowery	Adult female	yes
LgeoPresSA1	2020-01-31	Pretoria, SA	-25.739, 28.277	Monica Mowery	Adult female	no	16S failed to amplify
LgeoPresSA2	2020-01-31	Pretoria, SA	-25.739, 28.277	Monica Mowery	Adult female	yes
LgeoPresSA3	2020-01-31	Pretoria, SA	-25.739, 28.277	Monica Mowery	Adult female	yes
LgeoPreSA4	2020-01-31	Pretoria, SA	-25.674569; 28.177168	Tammy Buitendag	Adult female	yes
LgeoPreSA5	2020-01-31	Pretoria, SA	-25.739, 28.277	Monica Mowery	Adult female	yes
LgeoJohSA1	2020-01-15	Johannesburg, SA	-26.143, 27.995	Monica Mowery	Adult female	yes
LgeoJohSA2	2020-01-15	Johannesburg, SA	-26.143, 27.995	Monica Mowery	Adult female	yes
LgeoJohSA3	2020-01-15	Johannesburg, SA	-26.143, 27.995	Monica Mowery	Adult female	yes
LgeoJohSA4	2020-01-15	Johannesburg, SA	-26.143, 27.995	Monica Mowery	Adult female	yes
LgeoJohSA5	2020-01-15	Johannesburg, SA	-26.143, 27.995	Monica Mowery	Adult female	yes
LgeoKimSA1	2020-01-29	Kimberley, SA	-28.745, 24.737	Monica Mowery	Adult female	yes
LgeoKimSA2	2020-01-29	Kimberley, SA	-28.745, 24.737	Monica Mowery	Adult female	yes
LgeoKimSA3	2020-01-29	Kimberley, SA	-28.745, 24.737	Monica Mowery	Adult female	yes
LgeoKimSA4	2020-01-29	Kimberley, SA	-28.745, 24.737	Monica Mowery	Adult female	yes
LgeoKimSA5	2020-01-29	Kimberley, SA	-28.745, 24.737	Monica Mowery	Adult female	yes
LgeoKimSA6	2020-01-29	Kimberley, SA	-28.745, 24.737	Monica Mowery	Adult female	yes
LgeoKimSA8	2020-01-29	Kimberley, SA	-28.745, 24.737	Monica Mowery	Adult female	no	16S failed to amplify
LgeoGeorge1	2020-01-27	George, SA	-33.946, 22.465	Monica Mowery	Adult female	yes
LgeoGeorge3	2020-01-27	George, SA	-33.946, 22.465	Monica Mowery	Adult female	no	missing from microbiome sample, probable barcoding error
LgeoGeorge4	2020-01-27	George, SA	-33.946, 22.465	Monica Mowery	Adult female	no	16S weak, produced <1000 reads
LgeoGeorge5	2020-01-27	George, SA	-33.946, 22.465	Monica Mowery	Adult female	yes
LgeoGeorge6	2020-01-27	George, SA	-33.946, 22.465	Monica Mowery	Adult female	no	16S weak, produced <1000 reads
LgeoRieSA1	2020-01-24	Riebeeck Kasteel, SA	-33.347, 18.870	Monica Mowery	Adult female	yes
LgeoRieSA2	2020-01-24	Riebeeck Kasteel, SA	-33.347, 18.870	Monica Mowery	Adult female	yes
LgeoRieSA3	2020-01-24	Riebeeck Kasteel, SA	-33.347, 18.870	Monica Mowery	Adult female	no	16S weak, produced <1000 reads
LgeoRieSA4	2020-01-24	Riebeeck Kasteel, SA	-33.347, 18.870	Monica Mowery	Adult female	no	16S failed to amplify
LgeoRieSA5	2020-01-24	Riebeeck Kasteel, SA	-33.347, 18.870	Monica Mowery	Adult female	yes
LgeoRieSA6	2020-01-24	Riebeeck Kasteel, SA	-33.347, 18.870	Monica Mowery	Adult female	yes
LgeoCTSA1	2020-01-25	Cape Town, SA	-34.022, 18.441	Monica Mowery	Adult female	yes
LgeoCTSA2	2020-01-25	Cape Town, SA	-34.022, 18.441	Monica Mowery	Adult female	yes
LgeoCTSA3	2020-01-25	Cape Town, SA	-34.022, 18.441	Monica Mowery	Adult female	yes
LgeoCTSA4	2020-01-25	Cape Town, SA	-34.022, 18.441	Monica Mowery	Adult female	yes
LgeoCTSA5	2020-01-25	Cape Town, SA	-34.022, 18.441	Monica Mowery	Adult female	yes
LgeoSC1	2018-07-01	Edisto Island, SC, USA	32.510, -80.300	Alyssa Fuller	Adult female	yes
LgeoSC2	2018-07-01	Edisto Island, SC, USA	32.510, -80.300	Alyssa Fuller	Adult female	no	16S failed to amplify
LgeoSC3	2018-07-01	Edisto Island, SC, USA	32.510, -80.300	Alyssa Fuller	Adult female	yes
LgeoSC4	2018-07-01	Edisto Island, SC, USA	32.510, -80.300	Alyssa Fuller	Adult female	yes
LgeoSC5	2018-07-01	Edisto Island, SC, USA	32.510, -80.300	Alyssa Fuller	Adult female	yes
LgeoSC6	2018-07-01	Edisto Island, SC, USA	32.510, -80.300	Alyssa Fuller	Adult female	yes
LgeoSC8	2018-07-01	Edisto Island, SC, USA	32.510, -80.300	Alyssa Fuller	Adult female	yes
LgeoSC9	2018-07-01	Edisto Island, SC, USA	32.510, -80.300	Alyssa Fuller	Adult female	yes
LgeoSC10	2018-07-01	Edisto Island, SC, USA	32.510, -80.300	Alyssa Fuller	Adult female	yes
LgeoFL1	2019-11-25	Gainesville, FL, USA	29.645, -82.346	Cayley Buckner	Adult female	no	16S failed to amplify
LgeoFL2	2019-11-25	Gainesville, FL, USA	29.645, -82.346	Cayley Buckner	Adult female	yes
LgeoFL3	2019-11-25	Gainesville, FL, USA	29.645, -82.346	Cayley Buckner	Adult female	yes
LgeoFL4	2019-11-25	Gainesville, FL, USA	29.645, -82.346	Cayley Buckner	Adult female	yes
LgeoFL5	2019-11-25	Gainesville, FL, USA	29.645, -82.346	Cayley Buckner	Adult female	yes
LgeoFL6	2019-11-25	Gainesville, FL, USA	29.645, -82.346	Cayley Buckner	Adult female	yes
LgeoFL7	2019-11-25	Gainesville, FL, USA	29.645, -82.346	Cayley Buckner	Adult female	yes
LgeoFL8	2019-11-25	Gainesville, FL, USA	29.645, -82.346	Cayley Buckner	Adult female	yes
LgeoFL9	2019-11-25	Gainesville, FL, USA	29.645, -82.346	Cayley Buckner	Adult female	yes
LgeoTexas1	2018-05-30	Austin, TX, USA	30.199, -97.718	Ryan Lassiter	Adult female	yes
LgeoTexas2	2018-05-30	Austin, TX, USA	30.199, -97.718	Ryan Lassiter	Adult female	yes
LgeoTexas3	2018-05-30	Austin, TX, USA	30.199, -97.718	Ryan Lassiter	Adult female	yes
LgeoTX19A7	2018-05-30	Austin, TX, USA	30.199, -97.718	Ryan Lassiter	Adult female	no	16S weak, produced <1000 reads
LgeoGTX3	2018-05-30	Austin, TX, USA	30.199, -97.718	Ryan Lassiter	Adult female	yes
LgeoLA1	2018-05-05	Los Angeles, CA, USA	34.104, -118.286	Catherine Scott	Adult female	yes
LgeoLA2	2018-05-05	Los Angeles, CA, USA	34.104, -118.286	Catherine Scott	Adult female	yes
LgeoLA3	2018-05-05	Los Angeles, CA, USA	34.104, -118.286	Catherine Scott	Adult female	yes
LgeoLA4	2018-05-05	Los Angeles, CA, USA	34.104, -118.286	Catherine Scott	Adult female	yes
LgeoLA5	2018-05-05	Los Angeles, CA, USA	34.104, -118.286	Catherine Scott	Adult female	yes
LgeoLA6	2018-05-05	Los Angeles, CA, USA	34.104, -118.286	Catherine Scott	Adult female	yes
LgeoLA7	2018-05-05	Los Angeles, CA, USA	34.104, -118.286	Catherine Scott	Adult female	yes
LgeoKimSAEg1	2020-01-29	Kimberley	-28.745, 24.738	Monica Mowery	eggsac	no	16S weak, produced <1000 reads
LgeoLabEg1		Lab		Monica Mowery	eggsac	no	16S weak, produced <1000 reads
LgeoLabEg2		Lab		Monica Mowery	eggsac	no	16S weak, produced <1000 reads
LgeoSedeEggs		Sede Boqer	30.853, 34.792	Monica Mowery	eggsac	yes
LgeoTelEggs1		Tel Aviv	32.093155, 34.777402	Monica Mowery	eggsac	no	16S weak, produced <1000 reads
LgeoTelEggs2		Tel Aviv	32.093155, 34.777402	Monica Mowery	eggsac	yes
LgeoRieSAEg1	2020-01-24	Riebeeck Kasteel	-33.347, 18.871	Monica Mowery	eggsac	no	16S weak, produced <1000 reads
LgeoRieSAEg2	2020-01-24	Riebeeck Kasteel	-33.347, 18.872	Monica Mowery	eggsac	no	16S weak, produced <1000 reads
LgeoHaif2Leg		Haifa	32.801114, 34.996704	Monica Mowery	leg	yes
LgeoHaif4Leg		Haifa	32.801114, 34.996704	Monica Mowery	leg	yes

### Sheet: diagnosticInfection
ID	Rhabdochlamydia	strain	Wolbachia	strain
LgeoHaifa1	yes	Rhab1	no
LgeoHaifa2	yes	Rhab1	no
LgeoHaifa3	yes	Rhab1	yes	Wol1
LgeoHaifa4	yes	Rhab1	yes	Wol1
LgeoHaifa5	yes	Rhab1	no
LgeoHaifa6	yes	Rhab1	no
LgeoHaifa7	yes	Rhab1	no
LgeoTel1	yes	Rhab1	yes	Wol1
LgeoTel2	yes	Rhab1	no
LgeoTel3	yes	Rhab1	no
LgeoTel4	yes	Rhab1	no
LgeoTel5	yes	Rhab1	no
LgeoTel6	yes	Rhab1	no
LgeoTA1	yes	Rhab1	yes	Wol1
LgeoTA2	yes	Rhab1	no
LgeoTA3	yes	Rhab1	yes	Wol1
LgeoBS1	yes	Rhab1	no
LgeoBS2	yes	Rhab1	no
LgeoBS3	yes	Rhab1	no
LgeoBS4	yes	Rhab1	no
LgeoBS5	yes	Rhab1	no
LgeoBS7	yes	Rhab1	no
LgeoBS8	yes	Rhab1	no
LgeoBS9	yes	Rhab1	no
LgeoBS10	yes	Rhab1	no
LgeoBS11	no		no
LgeoYerIS1	yes	Rhab1	no
LgeoYerIS2	yes	Rhab1	no
LgeoYerIS3	yes	Rhab1	no
LgeoYerIS4	yes	Rhab1	no
LgeoYerIS5	yes	Rhab1	no
LgeoYerIS6	yes	Rhab1	no
LgeoYerIS7	yes	Rhab1	no
LgeoYerIS8	yes	Rhab1	no
LgeoSede1	yes	Rhab1	no
LgeoSede2	yes	Rhab1	no
LgeoSede3	yes	Rhab1	no
LgeoSede4	yes	Rhab1	no
LgeoSede5	yes	Rhab1	no
LgeoSede6	yes	Rhab1	no
LgeoSede7	yes	Rhab1	no
LgeoSB1	yes	Rhab1	no
LgeoSB2	yes	Rhab1	no
LgeoSB3	yes	Rhab1	no
LgeoEilat1	no	Rhab3	no
LgeoMoid1	yes	Rhab1	no
LgeoMoid2	yes	Rhab1	no
LgeoMoid3	yes	Rhab1	no
LgeoMoid4	yes	Rhab1	no
LgeoMoid5	yes	Rhab1	no
LgeoMoid6	yes	Rhab1	no
LgeoMoid7	yes	Rhab1	no
LgeoMoidSA1	yes	Rhab1	no
LgeoMoidSA2	yes	Rhab1	no
LgeoMoidSA3	yes	Rhab2	yes	Wol1&2
LgeoPresSA1	no		no
LgeoPresSA2	yes	Rhab1	yes	Wol1
LgeoPresSA3	yes	Rhab1	yes	Wol2
LgeoPreSA4	yes	Rhab1	yes	Wol1
LgeoPreSA5	yes	Rhab1	no
LgeoJohSA1	yes	Rhab1	yes	Wol2
LgeoJohSA2	yes	Rhab1	no
LgeoJohSA3	yes	Rhab1	yes	Wol2
LgeoJohSA4	yes	Rhab1	no
LgeoJohSA5	yes	Rhab1	no
LgeoKimSA1	yes	Rhab1	no
LgeoKimSA2	yes	Rhab1	no
LgeoKimSA3	yes	Rhab1	no
LgeoKimSA4	yes	Rhab1	no
LgeoKimSA5	yes	Rhab1	no
LgeoKimSA6	yes	Rhab1	no
LgeoKimSA8	no		no
LgeoGeorge1	yes	Rhab1	no
LgeoGeorge3	yes	Rhab1	no
LgeoGeorge4	no		no
LgeoGeorge5	yes	Rhab1	no
LgeoGeorge6	no		no
LgeoRieSA1	yes	Rhab1	no
LgeoRieSA2	yes	Rhab1	no
LgeoRieSA3	no		no
LgeoRieSA4	no		no
LgeoRieSA5	no		no
LgeoRieSA6	yes	Rhab1	no
LgeoCTSA1	yes	Rhab1	no
LgeoCTSA2	yes	Rhab1	no
LgeoCTSA3	yes	Rhab1	no
LgeoCTSA4	yes	Rhab1	no
LgeoCTSA5	yes	Rhab1	no
LgeoSC1	yes	Rhab1	no
LgeoSC2	yes	Rhab1	yes	Wol3
LgeoSC3	yes	Rhab1	no
LgeoSC4	yes	Rhab1	no
LgeoSC5	yes	Rhab1	no
LgeoSC6	yes	Rhab1	no
LgeoSC8	yes	Rhab1	no
LgeoSC9	yes	Rhab1	no
LgeoSC10	yes	Rhab1	no
LgeoFL1	no		no
LgeoFL2	no		no
LgeoFL3	yes	Rhab1	no
LgeoFL4	yes	Rhab1	no
LgeoFL5	yes	Rhab1	no
LgeoFL6	yes	Rhab1	no
LgeoFL7	no		no
LgeoFL8	yes	Rhab1	yes	Wol1
LgeoFL9	yes	Rhab1	yes	Wol1
LgeoTexas1	no		yes	Wol1
LgeoTexas2	no		yes	Wol1
LgeoTexas3	yes	Rhab1	no
LgeoTX19A7	no		no
LgeoGTX3	yes	Rhab1	yes	Wol1
LgeoLA1	yes	Rhab1	no
LgeoLA2	yes	Rhab1	no
LgeoLA3	yes	Rhab1	no
LgeoLA4	yes	Rhab1	no
LgeoLA5	no		no
LgeoLA6	yes	Rhab1	no
LgeoLA7	no		no
LgeoKimSAEg1	yes	Rhab1	no
LgeoLabEg1	yes	Rhab1	no
LgeoLabEg2	yes	Rhab1	no
LgeoSedeEggs	yes	Rhab1	no
LgeoTelEggs1	yes	Rhab1	yes	Wol1
LgeoTelEggs2	yes	Rhab1	yes	Wol1
LgeoRieSAEg1	yes	Rhab1	no
LgeoRieSAEg2	yes	Rhab1	no
LgeoHaif2Leg	yes	Rhab1	no
LgeoHaif4Leg	yes	Rhab1	yes	Wol1

### Sheet: MicrobiomeReadNumbers
ID	Total reads	Rhabdochlamydia1	Rhabdochlamydia2	Rhabdochlamydia3	Chlamydiales1	Wolbachia 1	Wolbachia 2	Enterobacteriaceae1	Enterobacteriaceae2	Enterobacteriaceae3	Providencia	Wohlfahrtiimonas	Acinetobacter1	Acinetobacter2	Entomoplasmatales1	Entomoplasmatales2	Entomoplasmatales3	Enterococcus	Bacteria1	Lactococcus	Planococcaeae	Bacillus	Other
		TACGGAGGGTGCAAGCATTAATCGGAATTATTGGGCGTAAAGGGCGCGTAGGCGGGATTAAAAGTCAGATGTGAAATTCCGAAGCTCAACTTCGGAGCCGCATTTGAAACTGCAATTCTTGAGGGATGGCGGAGGAAACGGAATTCCACGTGTAGCGGTGAAATGCGTAGATATGTGGAGGAACACCTGTGGCGAAAGCGGTTTTCTAGCTTTTACCTGACGCTGAGGCGCGAGAGCAAGGGGAGCAAACA	TACGGAGGGTGCAAGCATTAATCGAAATTATTGGGCGTAAAGGGCGCGTAGGCGGGATTAAAAGTCAGATGTGAAATTCCGAAGCTCAACTTCGGAGCCGCATTTGAAACTGCAATTCTTGAGGGATGGCGGAGGAAACGGAATTCCACGTGTAGCGGTGAAATGCGTAGATATGTGGAGGAACACCTGTGGCGAAAGCGGTTTTCTAGCTTTTACCTGACGCTGAGGCGCGAGAGCAAGGGGAGCAAACA	TACGGAGGGTGCAAGCATTAATCGGAATTATTGGGCGTAAAGGGCGCGTAGGCGGGATTAAAAGTCAGATGTGAAATTCCGAAGCTCAACTTCGGAGCCGCATTTGAAACTGCAATTCTAGAGGGATGGCGGAGGAAACGGAATTCCACGTGTAGCGGTGAAATGCGTAGATATGTGGAAGAACACCTGTGGCGAAAGCGGTTTTCTAGCTTTTACCTGACGCTGAGGCGCGAGAGCAAGGGGAGCAAACA	TACGGAGGGTGCAAGCATTAATCGGATTTATTGGGCGTAAAGGGCGCGTAGGCGGGTAACCAAGTCAGATGTGAAATTTTGATACTCAACATCAAAACTGCATCTGAAACTAGTTATCTTGAGGGTTGATGGAGGAAATAGAATTCCAGGTGTAGTGGTGGAATACTTAGATATCTGGAAGAATACCGGTGGCGAAGGCGATTTCCTAATTAACATCTGACGCTGAGGCGCGAAAGCGTGGGGAGCAAACA	TACGGAGAGGGCTAGCGTTATTCGGAATTATTGGGCGTAAAGAGCGCGTAGGCTGGTTAGTAAGTTAAAAGTGAAATCCCAAAGCTCAACTTTGGAATTGCTTTTAAAACTGCTAACCTAGAGATTGAAAGAGGATAGAGGAATTCCTAGTGTAGAGGTGAAATTCGTAAATATTAGGAGGAACACCAGTGGCGAAGGCGTCTATCTGGTTCAAATCTGACGCTGAGGCGCGAAGGCGTGGGGAGCAAACA	TACGGAGAGGGCTAGCGTTATTCGGAATTATTGGGCGTAAAGGGCGCGTAGGCTGGTTAATAAGTTAAAAGTGAAATCCCGAGGCTTAACCTTGGAATTGCTTTTAAAACTATTAATCTAGAGATTGAAAGAGGATAGAGGAATTCCTGATGTAGAGGTAAAATTCGTAAATATTAGGAGGAACACCAGTGGCGAAGGCGTCTATCTGGTTCAAATCTGACGCTGAAGCGCGAAGGCGTGGGGAGCAAACA	TACGGAGGGTGCGAGCGTTAATCGGAATGACTGGGCGTAAAGGGCATGTAGGTGGGTCATTAAGTTAGGTGTGAAATCCCCGGGCTCAACCTGGGAACAGCACTTAAAACTGGTGGTCTAGAGTATTGTAGAGGAAGGTAGAATTCCATGTGTAGCGGTGAAATGCGTAGAGATGTGGAGGAATACCGGTGGCGAAGGCGGCCTTCTGGACAAATACTGACGCTGAGATGCGAAAGCGTGGGGAGCAAACA	TACGGAGGGTGCAAGCGTTAATCGGAATTACTGGGCGTAAAGCGCACGCAGGCGGTTTGTTAAGTCAGATGTGAAATCCCCGGGCTCAACCTGGGAACTGCATTTGAAACTGGCAAGCTTGAGTCTCGTAGAGGGGGGTAGAATTCCAGGTGTAGCGGTGAAATGCGTAGAGATCTGGAGGAATACCGGTGGCGAAGGCGGCCCCCTGGACGAAGACTGACGCTCAGGTGCGAAAGCGTGGGGAGCAAACA	TACGGAGGGTGCAAGCGTTAATCGGAATTACTGGGCGTAAAGCGCACGCAGGCGGTCTGTCAAGTCGGATGTGAAATCCCCGGGCTCAACCTGGGAACTGCATTCGAAACTGGCAGGCTAGAGTCTTGTAGAGGGGGGTAGAATTCCAGGTGTAGCGGTGAAATGCGTAGAGATCTGGAGGAATACCGGTGGCGAAGGCGGCCCCCTGGACAAAGACTGACGCTCAGGTGCGAAAGCGTGGGGAGCAAACA	TACGGAGGGTGCAAGCGTTAATCGGAATTACTGGGCGTAAAGCGCACGCAGGCGGTTGATTAAGTTAGATGTGAAATCCCCGGGCTTAACCTGGGAATGGCATCTAAGACTGGTCAGCTAGAGTCTTGTAGAGGGGGGTAGAATTCCATGTGTAGCGGTGAAATGCGTAGAGATGTGGAGGAATACCGGTGGCGAAGGCGGCCCCCTGGACAAAGACTGACGCTCAGGTGCGAAAGCGTGGGGAGCAAACA	TACGGGGGGTGCAAGCGTTAATCGGAATTACTGGGCGTAAAGGGCGCGTAGGTGGTTACTTAAGTCAGATGTGAAAGCCCCGGGCTCAACCTGGGAATTGCATTTGATACTGGGTAACTAGAGTGTGGTAGAGAGTAGCGGAATTTCTGGTGTAGCGGTGAAATGCGTAGATATCAGAAGGAACACCAATGGCGAAGGCAGCTACTTGGGCCAACACTGACGCTGAGGCGCGAAAGCATGGGGAGCAAACA	TACAGAGGGTGCGAGCGTTAATCGGATTTACTGGGCGTAAAGCGTGCGTAGGCGGCTTTTTAAGTCGGATGTGAAATCCCCGAGCTTAACTTGGGAATTGCATTCGATACTGGGAAGCTAGAGTATGGGAGAGGATGGTAGAATTCCAGGTGTAGCGGTGAAATGCGTAGAGATCTGGAGGAATACCGATGGCGAAGGCAGCCATCTGGCCTAATACTGACGCTGAGGTACGAAAGCATGGGGAGCAAACA	TACAGAGGGTGCGAGCGTTAATCGGATTTACTGGGCGTAAAGCGTGCGTAGGCGGCCAATTAAGTCAAATGTGAAATCCCCGAGCTTAACTTGGGAATTGCATTCGATACTGGTTGGCTAGAGTATGGGAGAGGATGGTAGAATTCCAGGTGTAGCGGTGAAATGCGTAGAGATCTGGAGGAATACCGATGGCGAAGGCAGCCATCTGGCCTAATACTGACGCTGAGGTACGAAAGCATGGGGAGCAAACA	TACATAGGTGGCAAGCGTTATCCGGATTTATTGGGCGTAAAGGGTGCGTAGGCGGTTGTGCAAGTCTAAGGTTAAAGTTCGAAGCTTAACTTCGTTTCGCCTTAGAAACTGCATAACTAGAGTATAGAAGAGGTTAGTGGAATTCCATGTGGAGTGGTGAAATGCGTAGATATATGGAGGAACACCAGTGGCGAAGGCGACTAACTGGTCTAACACTGACGCTGAGGCACGAAAGCAGGAGTATCAAATAG	TACATAGGTGGCAAGCGTTATCCGGATTTATTGGGCGTAAAGCGTGCGTAGACGGTTTTGCAAGTCTGAGGTTAAATTTAGGGGCTCAACCCCTAACTGCCTTAGAAACTACATTACTAGAGTATAGGAGAGGTTAGTGGAATTTCATGTGTAGCGGTGGAATGCGTAGATATATGAAGGAACACCAGTGGCGAAGGCGGCTAACTGGCCTATTACTGACGTTGTGGCACGAAAGCGTGGGGAGCAAATAG	TACATAGGTGGCAAGCGTTATCCGGATTTATTGGGCGTAAAGCGTGCGTAGACGGTTTTGCAAGTCTGAGGTTAAATTTATAGGGGCTCAACCCCTAACTGCCTTAGAAACTACATTACTAGAGTATAGGAGAGGTTAGTGGAATTTCATGTGTAGCGCGGTGGAATGCGTAGATATATGAAGGAACACCAGTGGCGAAGGCGGCTAACTGGTCTATTACTGACGTTGTGGCACGAAAGCGTGGGGAGCAA	TACGTAGGTGGCAAGCGTTGTCCGGATTTATTGGGCGTAAAGCGAGCGCAGGCGGTTTCTTAAGTCTGATGTGAAAGCCCCCGGCTCAACCGGGGAGGGTCATTGGAAACTGGGAGACTTGAGTGCAGAAGAGGAGAGTGGAATTCCATGTGTAGCGGTGAAATGCGTAGATATATGGAGGAACACCAGTGGCGAAGGCGGCTCTCTGGTCTGTAACTGACGCTGAGGCTCGAAAGCGTGGGGAGCAAACA	TACGTAGGTGGCAAGCGTTATCCGGAATTATTGGGCGTAAAGGGCGTGTAGGCGGCAGAGAAAGTTTGATGTGAAAGGCACGGGCTCAACTCGTGTAAGCATCAAAAACTAAGCTGCTAGAGTATCGGAGAGGAAAGTGGAATTCCATGTGTAACGGTGGAATGTGCAGATATATGGAGGAACACCAGTGGCGAAGGCGACTTTCTGGACGATAACTGACGCTGAGGCGCGAAAGCGTGGGGAGCAAACAG	TACGTAGGTCCCAAGCGTTGTCCGGATTTATTGGGCGTAAAGCGAGCGCAGGTGGTTTCTTAAGTCTGATGTAAAAGGCAGTGGCTCAACCATTGTGTGCATTGGAAACTGGGAGACTTGAGTGCAGGAGAGGAGAGTGGAATTCCATGTGTAGCGGTGAAATGCGTAGATATATGGAGGAACACCGGAGGCGAAAGCGGCTCTCTGGCCTGTAACTGACACTGAGGCTCGAAAGCGTGGGGAGCAAACAG	TACGTAGGTGGCAAGCGTTGTCCGGAATTATTGGGCGTAAAGCGCGCGCAGGCGGTCCCTTAAGTCTGATGTGAAAGCCCACGGCTCAACCGTGGAGGGTCATTGGAAACTGGGGGACTTGAGTACAGAAGAGGAAAGCGGAATTCCACGTGTAGCGGTGAAATGCGTAGAGATGTGGAGGAACACCAGTGGCGAAGGCGGCTTTCTGGTCTGTAACTGACGCTGAGGCGCGAAAGCGTGGGGAGCAAACA	TACGTAGGTGGCAAGCGTTATCCGGAATTATTGGGCGTAAAGCGCGCGCAGGTGGTTTCTTAAGTCTGATGTGAAAGCCCACGGCTCAACCGTGGAGGGTCATTGGAAACTGGGAGACTTGAGTGCAGAAGAGGAAAGTGGAATTCCATGTGTAGCGGTGAAATGCGTAGAGATATGGAGGAACACCAGTGGCGAAGGCGACTTTCTGGTCTGTAACTGACACTGAGGCGCGAAAGCGTGGGGAGCAAACA	N/A
LgeoHaifa1	25262	25240	0	0	0	8	0	0	0	0	0	0	0	0	0	0	0	0	0	0	0	0	14
LgeoHaifa2	6149	6147	0	0	0	0	0	2	0	0	0	0	0	0	0	0	0	0	0	0	0	0	0
LgeoHaifa3	60978	18251	0	0	0	42721	0	0	0	0	0	0	0	0	0	0	0	0	0	0	0	0	6
LgeoHaifa4	63458	49384	0	0	0	14067	0	0	0	0	0	0	0	0	0	0	0	0	0	0	0	0	7
LgeoHaifa5	26886	26676	0	0	0	147	0	0	0	2	0	0	0	0	0	0	0	0	0	0	0	0	61
LgeoHaifa6	53734	53463	0	0	0	0	0	0	2	0	0	0	0	0	263	0	0	0	0	0	0	0	6
LgeoHaifa7	15925	15916	0	0	0	3	0	2	0	0	0	0	0	0	0	0	0	0	0	0	0	0	4
LgeoTel1	38007	12317	0	0	0	25099	0	7	0	0	0	0	0	0	545	0	0	0	0	0	0	0	39
LgeoTel2	12236	12161	0	0	0	39	0	4	0	0	0	0	0	0	0	0	0	0	0	0	0	0	32
LgeoTel3	14228	14224	0	0	0	0	0	0	0	0	0	0	0	0	0	0	0	0	0	0	0	0	4
LgeoTel4	85326	85182	0	0	0	0	0	0	0	0	0	0	0	4	0	0	0	0	0	0	0	0	140
LgeoTel5	56176	56164	0	0	0	0	0	0	0	0	0	0	0	0	0	0	0	0	0	0	0	0	12
LgeoTel6	61071	59970	0	0	0	0	0	0	0	0	0	0	0	0	1018	0	0	0	0	0	0	0	83
LgeoTA1	24509	1936	0	0	0	110	0	0	22453	0	0	0	0	0	10	0	0	0	0	0	0	0	0
LgeoTA2	21792	4538	0	0	0	2	0	0	17236	0	0	0	0	0	0	0	0	0	0	16	0	0	0
LgeoTA3	3903	1560	0	0	0	2304	2	0	33	0	0	0	0	0	0	0	0	0	0	0	0	0	4
LgeoBS1	22547	22419	0	0	4	38	9	22	0	4	0	0	0	0	0	0	0	3	0	0	0	0	48
LgeoBS2	1639	1639	0	0	0	0	0	0	0	0	0	0	0	0	0	0	0	0	0	0	0	0	0
LgeoBS3	30274	30260	0	0	8	0	0	0	0	0	4	0	0	0	0	0	0	0	0	0	0	0	2
LgeoBS4	32917	32820	0	0	4	16	10	32	0	6	0	0	0	0	0	0	0	4	0	0	0	0	25
LgeoBS5	37933	37916	0	0	0	7	0	0	2	0	0	0	0	0	0	0	0	0	0	0	0	0	8
LgeoBS7	31712	31696	0	0	8	0	0	0	0	0	0	2	0	0	0	0	0	0	0	0	0	0	6
LgeoBS8	19608	19602	0	0	2	0	0	0	0	0	0	0	0	0	0	0	0	0	0	0	0	0	4
LgeoBS9	51742	51722	0	0	5	0	0	0	0	0	0	0	0	0	0	0	0	0	0	0	0	0	15
LgeoYerIS1	74002	73806	0	0	0	0	0	2	0	0	17	0	0	0	175	0	0	0	0	0	0	0	2
LgeoYerIS2	31431	8336	0	0	2	2	0	0	828	1281	19505	0	341	0	0	0	0	177	0	856	0	0	103
LgeoYerIS3	33021	33005	0	0	0	5	0	0	0	0	2	0	0	0	9	0	0	0	0	0	0	0	0
LgeoYerIS4	36386	36366	0	0	0	0	0	0	0	0	0	2	0	0	14	0	0	0	0	0	0	0	4
LgeoYerIS5	19100	19062	0	0	2	8	0	10	0	0	0	0	2	2	6	0	0	0	0	0	0	0	8
LgeoYerIS6	27085	27022	0	0	0	0	0	2	0	0	0	0	0	0	17	0	0	0	0	0	0	4	40
LgeoYerIS7	34165	34095	0	0	0	3	0	46	0	0	3	0	0	0	12	0	0	0	0	0	0	0	6
LgeoYerIS8	44596	44541	0	0	2	0	0	15	0	0	0	0	2	0	32	0	0	0	0	0	0	0	4
LgeoSede1	56263	54977	0	0	0	0	0	0	0	0	0	0	0	0	1260	0	0	0	0	0	0	0	26
LgeoSede2	108224	103918	0	0	0	0	0	10	0	0	0	0	0	0	4235	0	0	0	0	0	0	0	61
LgeoSede3	61310	60931	0	0	0	0	0	0	0	0	0	0	0	0	260	0	0	0	0	0	0	0	119
LgeoSede4	42798	42731	0	0	0	0	0	0	0	1	0	0	0	0	0	0	0	0	0	0	0	0	66
LgeoSede6	66129	66014	0	0	0	0	0	0	0	0	0	0	0	0	0	0	0	0	0	0	0	4	111
LgeoSede7	48702	48648	0	0	0	10	0	0	0	0	0	0	3	0	0	0	0	0	0	0	0	0	41
LgeoSB1	47733	47700	0	0	11	0	0	0	0	0	0	0	0	0	13	0	0	0	0	0	0	0	9
LgeoSB2	31498	12132	0	0	2	0	0	0	0	0	18519	0	0	0	0	0	0	0	0	0	438	0	407
LgeoSB3	29255	28863	0	0	13	6	0	0	0	0	3	0	0	0	366	0	0	0	0	0	0	0	4
LgeoEilat1	7214	0	0	7193	0	15	0	4	0	0	0	0	0	0	0	0	0	0	0	0	0	0	2
LgeoMoid1	19768	19749	0	0	0	2	0	5	0	0	0	0	0	0	0	0	0	0	0	0	0	0	12
LgeoMoid2	15530	15518	0	0	0	5	0	0	0	0	0	0	0	0	0	0	0	0	0	0	0	0	7
LgeoMoid3	34055	33958	0	0	0	4	0	5	0	0	0	0	0	0	0	0	0	0	0	0	0	0	88
LgeoMoid5	57465	57236	0	0	0	0	0	0	0	0	0	0	0	0	30	0	0	0	0	0	0	0	199
LgeoMoid6	76665	75629	0	0	0	0	0	0	0	0	0	0	0	3	989	0	0	0	0	0	0	0	44
LgeoMoidSA1	54478	54452	0	0	9	0	0	0	0	0	3	0	0	0	0	0	0	0	0	0	0	0	14
LgeoMoidSA2	39082	39066	0	0	0	2	0	2	0	3	2	0	0	0	0	0	0	0	0	0	0	0	7
LgeoMoidSA3	49060	0	44181	0	17	4445	407	2	0	0	0	0	0	0	0	0	0	0	0	0	0	0	8
LgeoPresSA2	9518	18	0	0	0	9488	0	2	0	3	0	0	0	0	0	0	0	0	0	0	0	5	2
LgeoPresSA3	5813	5602	0	0	0	2	207	2	0	0	0	0	0	0	0	0	0	0	0	0	0	0	0
LgeoPreSA4	37129	25727	0	0	2	11387	0	4	0	0	0	0	0	0	0	0	0	0	0	0	0	0	9
LgeoPreSA5	17388	16489	0	0	0	5	0	6	0	0	0	0	0	0	0	494	391	0	0	0	0	0	3
LgeoJohSA1	32668	28292	0	0	2	0	4374	0	0	0	0	0	0	0	0	0	0	0	0	0	0	0	0
LgeoJohSA2	19436	19429	0	0	4	3	0	0	0	0	0	0	0	0	0	0	0	0	0	0	0	0	0
LgeoJohSA3	51715	47203	0	0	0	3	4480	0	0	0	0	0	0	0	0	0	0	0	0	0	0	0	29
LgeoJohSA4	31235	31200	0	0	2	2	4	16	0	0	0	0	4	0	0	0	0	0	0	0	0	0	7
LgeoJohSA5	42072	42068	0	0	2	0	0	2	0	0	0	0	0	0	0	0	0	0	0	0	0	0	0
LgeoKimSA1	34016	33293	0	0	6	3	0	164	0	514	0	0	0	0	0	0	0	0	0	5	0	0	31
LgeoKimSA2	43775	43237	0	0	0	0	0	0	0	390	2	0	0	27	0	0	0	0	0	0	0	94	25
LgeoKimSA3	27135	23368	0	0	0	0	0	2	0	2256	0	0	0	1264	0	0	0	0	0	0	0	9	236
LgeoKimSA4	33580	9058	0	0	2	0	0	24520	0	0	0	0	0	0	0	0	0	0	0	0	0	0	0
LgeoKimSA5	33934	33917	0	0	5	3	0	2	0	3	0	2	0	2	0	0	0	0	0	0	0	0	0
LgeoKimSA6	12226	12219	0	0	0	0	0	0	0	0	0	0	0	0	0	0	0	0	0	0	0	4	3
LgeoGeorge1	51141	51073	0	0	0	0	0	5	0	0	0	0	0	0	0	0	0	0	0	0	0	0	63
LgeoGeorge5	17171	1134	0	0	0	3	0	16034	0	0	0	0	0	0	0	0	0	0	0	0	0	0	0
LgeoRieSA1	37619	359	0	0	0	7	0	30872	0	0	0	0	0	0	0	0	0	6336	0	0	0	0	45
LgeoRieSA2	29506	29480	0	0	0	3	0	18	0	3	0	0	0	0	0	0	0	0	0	0	0	0	2
LgeoRieSA5	38573	6	0	0	0	0	0	38565	0	0	0	0	0	0	0	0	0	0	0	0	0	0	2
LgeoRieSA6	12532	4674	0	0	0	0	0	6257	0	179	0	0	1021	0	0	0	0	0	0	0	0	252	149
LgeoCTSA1	3433	3420	0	0	0	2	0	4	0	0	0	0	0	0	0	0	0	0	0	0	0	0	7
LgeoCTSA2	13830	13820	0	0	0	0	0	0	0	0	0	0	0	0	0	0	0	0	0	0	0	0	10
LgeoCTSA3	12989	12982	0	0	0	3	0	0	0	0	0	0	0	0	0	0	0	0	0	0	0	0	4
LgeoCTSA4	16260	16256	0	0	0	0	0	0	0	0	0	0	0	0	0	0	0	0	0	0	0	0	4
LgeoCTSA5	3551	3551	0	0	0	0	0	0	0	0	0	0	0	0	0	0	0	0	0	0	0	0	0
LgeoSC1	14198	1965	0	0	12140	8	0	67	0	2	0	0	0	0	0	0	0	2	0	0	0	0	14
LgeoSC3	21073	6513	0	0	0	7	2	10	0	0	0	12242	0	0	0	0	0	0	2287	0	0	0	12
LgeoSC4	3365	3097	0	0	2	0	0	266	0	0	0	0	0	0	0	0	0	0	0	0	0	0	0
LgeoSC5	28408	27810	0	0	0	5	0	522	0	3	0	0	0	0	0	0	0	11	0	0	0	0	57
LgeoSC6	51348	20506	0	0	29881	0	0	955	0	3	0	0	0	0	0	0	0	0	0	0	0	0	3
LgeoSC8	18463	18416	0	0	37	2	0	2	0	0	0	0	0	0	0	0	0	0	0	0	0	0	6
LgeoSC9	14539	14527	0	0	12	0	0	0	0	0	0	0	0	0	0	0	0	0	0	0	0	0	0
LgeoSC10	27998	27281	0	0	665	7	0	2	0	0	0	0	0	0	0	0	0	0	0	0	0	0	43
LgeoFL2	19753	38	0	0	19713	0	0	0	0	0	0	0	0	0	0	0	0	0	0	0	0	0	2
LgeoFL3	46507	46382	0	0	0	118	0	0	0	2	0	0	0	0	0	0	0	0	0	0	0	0	5
LgeoFL4	18855	18797	0	0	0	49	0	3	0	0	2	0	0	0	0	0	0	0	0	0	0	0	4
LgeoFL5	20560	20555	0	0	0	2	0	0	0	0	0	0	0	0	0	0	0	0	0	0	0	0	3
LgeoFL6	22591	22589	0	0	0	2	0	0	0	0	0	0	0	0	0	0	0	0	0	0	0	0	0
LgeoFL7	10401	55	0	0	7	2	0	10313	0	4	0	0	0	0	0	0	0	0	0	0	0	0	20
LgeoFL8	35993	27076	0	0	8	8890	0	0	3	0	0	0	0	0	0	0	0	0	0	0	0	0	16
LgeoFL9	19112	17136	0	0	4	1954	0	0	0	0	0	2	0	0	0	0	0	0	0	0	0	0	16
LgeoTexas1	23177	14	0	0	0	23109	0	0	0	0	0	0	0	0	0	0	0	0	0	0	0	0	54
LgeoTexas2	51311	43	0	0	0	51229	0	8	0	3	0	0	0	0	0	0	0	0	0	0	0	0	28
LgeoTexas3	64705	64688	0	0	0	5	0	2	0	0	0	0	0	0	0	0	0	0	0	0	0	0	10
LgeoGTX3	73208	57058	0	0	136	15997	0	0	0	0	0	0	0	0	0	0	0	0	0	0	0	0	17
LgeoLA1	72899	71632	0	0	0	0	0	0	0	4	0	0	0	0	1231	0	0	0	0	0	0	0	32
LgeoLA2	35348	35332	0	0	0	0	0	2	0	0	0	0	0	0	0	0	0	0	0	0	0	0	14
LgeoLA3	40746	40695	0	0	0	0	0	0	3	0	0	0	0	0	0	0	0	0	0	0	0	0	48
LgeoLA4	63789	47059	0	0	0	3	0	16715	5	0	0	0	0	0	0	0	0	0	0	0	0	0	7
LgeoLA5	48085	128	0	0	0	0	0	47710	0	0	0	0	0	0	0	0	0	0	0	0	0	0	247
LgeoLA6	23970	23946	0	0	0	0	0	0	0	0	0	0	0	0	0	0	0	0	0	0	0	0	24
LgeoLA7	4222	0	0	0	0	0	0	4218	0	0	0	0	0	0	0	0	0	0	0	0	0	0	4
LgeoSedeEggs	13988	13959	0	0	0	3	0	2	0	0	0	0	0	0	0	0	0	0	0	0	0	0	24
LgeoTelEggs2	1407	144	0	0	0	1195	0	0	0	0	0	0	0	0	0	0	0	0	0	0	0	0	68
LgeoHaif2Leg	20233	20187	0	0	0	7	0	0	0	0	0	0	0	0	0	0	0	0	0	0	0	0	39
LgeoHaif4Leg	14270	5378	0	0	0	8863	2	0	0	0	0	0	0	0	0	0	0	0	0	0	0	0	27

### Sheet: MicrobiomeProportions
ID	Total reads	Rhabdochlamydia1	Rhabdochlamydia2	Rhabdochlamydia3	Chlamydiales1	Wolbachia 1	Wolbachia 2	Enterobacteriaceae1	Enterobacteriaceae2	Enterobacteriaceae3	Providencia	Wohlfahrtiimonas	Acinetobacter1	Acinetobacter2	Entomoplasmatales1	Entomoplasmatales2	Entomoplasmatales3	Enterococcus	Bacteria1	Lactococcus	Planococcaeae	Bacillus	Other
		TACGGAGGGTGCAAGCATTAATCGGAATTATTGGGCGTAAAGGGCGCGTAGGCGGGATTAAAAGTCAGATGTGAAATTCCGAAGCTCAACTTCGGAGCCGCATTTGAAACTGCAATTCTTGAGGGATGGCGGAGGAAACGGAATTCCACGTGTAGCGGTGAAATGCGTAGATATGTGGAGGAACACCTGTGGCGAAAGCGGTTTTCTAGCTTTTACCTGACGCTGAGGCGCGAGAGCAAGGGGAGCAAACA	TACGGAGGGTGCAAGCATTAATCGAAATTATTGGGCGTAAAGGGCGCGTAGGCGGGATTAAAAGTCAGATGTGAAATTCCGAAGCTCAACTTCGGAGCCGCATTTGAAACTGCAATTCTTGAGGGATGGCGGAGGAAACGGAATTCCACGTGTAGCGGTGAAATGCGTAGATATGTGGAGGAACACCTGTGGCGAAAGCGGTTTTCTAGCTTTTACCTGACGCTGAGGCGCGAGAGCAAGGGGAGCAAACA	TACGGAGGGTGCAAGCATTAATCGGAATTATTGGGCGTAAAGGGCGCGTAGGCGGGATTAAAAGTCAGATGTGAAATTCCGAAGCTCAACTTCGGAGCCGCATTTGAAACTGCAATTCTAGAGGGATGGCGGAGGAAACGGAATTCCACGTGTAGCGGTGAAATGCGTAGATATGTGGAAGAACACCTGTGGCGAAAGCGGTTTTCTAGCTTTTACCTGACGCTGAGGCGCGAGAGCAAGGGGAGCAAACA	TACGGAGGGTGCAAGCATTAATCGGATTTATTGGGCGTAAAGGGCGCGTAGGCGGGTAACCAAGTCAGATGTGAAATTTTGATACTCAACATCAAAACTGCATCTGAAACTAGTTATCTTGAGGGTTGATGGAGGAAATAGAATTCCAGGTGTAGTGGTGGAATACTTAGATATCTGGAAGAATACCGGTGGCGAAGGCGATTTCCTAATTAACATCTGACGCTGAGGCGCGAAAGCGTGGGGAGCAAACA	TACGGAGAGGGCTAGCGTTATTCGGAATTATTGGGCGTAAAGAGCGCGTAGGCTGGTTAGTAAGTTAAAAGTGAAATCCCAAAGCTCAACTTTGGAATTGCTTTTAAAACTGCTAACCTAGAGATTGAAAGAGGATAGAGGAATTCCTAGTGTAGAGGTGAAATTCGTAAATATTAGGAGGAACACCAGTGGCGAAGGCGTCTATCTGGTTCAAATCTGACGCTGAGGCGCGAAGGCGTGGGGAGCAAACA	TACGGAGAGGGCTAGCGTTATTCGGAATTATTGGGCGTAAAGGGCGCGTAGGCTGGTTAATAAGTTAAAAGTGAAATCCCGAGGCTTAACCTTGGAATTGCTTTTAAAACTATTAATCTAGAGATTGAAAGAGGATAGAGGAATTCCTGATGTAGAGGTAAAATTCGTAAATATTAGGAGGAACACCAGTGGCGAAGGCGTCTATCTGGTTCAAATCTGACGCTGAAGCGCGAAGGCGTGGGGAGCAAACA	TACGGAGGGTGCGAGCGTTAATCGGAATGACTGGGCGTAAAGGGCATGTAGGTGGGTCATTAAGTTAGGTGTGAAATCCCCGGGCTCAACCTGGGAACAGCACTTAAAACTGGTGGTCTAGAGTATTGTAGAGGAAGGTAGAATTCCATGTGTAGCGGTGAAATGCGTAGAGATGTGGAGGAATACCGGTGGCGAAGGCGGCCTTCTGGACAAATACTGACGCTGAGATGCGAAAGCGTGGGGAGCAAACA	TACGGAGGGTGCAAGCGTTAATCGGAATTACTGGGCGTAAAGCGCACGCAGGCGGTTTGTTAAGTCAGATGTGAAATCCCCGGGCTCAACCTGGGAACTGCATTTGAAACTGGCAAGCTTGAGTCTCGTAGAGGGGGGTAGAATTCCAGGTGTAGCGGTGAAATGCGTAGAGATCTGGAGGAATACCGGTGGCGAAGGCGGCCCCCTGGACGAAGACTGACGCTCAGGTGCGAAAGCGTGGGGAGCAAACA	TACGGAGGGTGCAAGCGTTAATCGGAATTACTGGGCGTAAAGCGCACGCAGGCGGTCTGTCAAGTCGGATGTGAAATCCCCGGGCTCAACCTGGGAACTGCATTCGAAACTGGCAGGCTAGAGTCTTGTAGAGGGGGGTAGAATTCCAGGTGTAGCGGTGAAATGCGTAGAGATCTGGAGGAATACCGGTGGCGAAGGCGGCCCCCTGGACAAAGACTGACGCTCAGGTGCGAAAGCGTGGGGAGCAAACA	TACGGAGGGTGCAAGCGTTAATCGGAATTACTGGGCGTAAAGCGCACGCAGGCGGTTGATTAAGTTAGATGTGAAATCCCCGGGCTTAACCTGGGAATGGCATCTAAGACTGGTCAGCTAGAGTCTTGTAGAGGGGGGTAGAATTCCATGTGTAGCGGTGAAATGCGTAGAGATGTGGAGGAATACCGGTGGCGAAGGCGGCCCCCTGGACAAAGACTGACGCTCAGGTGCGAAAGCGTGGGGAGCAAACA	TACGGGGGGTGCAAGCGTTAATCGGAATTACTGGGCGTAAAGGGCGCGTAGGTGGTTACTTAAGTCAGATGTGAAAGCCCCGGGCTCAACCTGGGAATTGCATTTGATACTGGGTAACTAGAGTGTGGTAGAGAGTAGCGGAATTTCTGGTGTAGCGGTGAAATGCGTAGATATCAGAAGGAACACCAATGGCGAAGGCAGCTACTTGGGCCAACACTGACGCTGAGGCGCGAAAGCATGGGGAGCAAACA	TACAGAGGGTGCGAGCGTTAATCGGATTTACTGGGCGTAAAGCGTGCGTAGGCGGCTTTTTAAGTCGGATGTGAAATCCCCGAGCTTAACTTGGGAATTGCATTCGATACTGGGAAGCTAGAGTATGGGAGAGGATGGTAGAATTCCAGGTGTAGCGGTGAAATGCGTAGAGATCTGGAGGAATACCGATGGCGAAGGCAGCCATCTGGCCTAATACTGACGCTGAGGTACGAAAGCATGGGGAGCAAACA	TACAGAGGGTGCGAGCGTTAATCGGATTTACTGGGCGTAAAGCGTGCGTAGGCGGCCAATTAAGTCAAATGTGAAATCCCCGAGCTTAACTTGGGAATTGCATTCGATACTGGTTGGCTAGAGTATGGGAGAGGATGGTAGAATTCCAGGTGTAGCGGTGAAATGCGTAGAGATCTGGAGGAATACCGATGGCGAAGGCAGCCATCTGGCCTAATACTGACGCTGAGGTACGAAAGCATGGGGAGCAAACA	TACATAGGTGGCAAGCGTTATCCGGATTTATTGGGCGTAAAGGGTGCGTAGGCGGTTGTGCAAGTCTAAGGTTAAAGTTCGAAGCTTAACTTCGTTTCGCCTTAGAAACTGCATAACTAGAGTATAGAAGAGGTTAGTGGAATTCCATGTGGAGTGGTGAAATGCGTAGATATATGGAGGAACACCAGTGGCGAAGGCGACTAACTGGTCTAACACTGACGCTGAGGCACGAAAGCAGGAGTATCAAATAG	TACATAGGTGGCAAGCGTTATCCGGATTTATTGGGCGTAAAGCGTGCGTAGACGGTTTTGCAAGTCTGAGGTTAAATTTAGGGGCTCAACCCCTAACTGCCTTAGAAACTACATTACTAGAGTATAGGAGAGGTTAGTGGAATTTCATGTGTAGCGGTGGAATGCGTAGATATATGAAGGAACACCAGTGGCGAAGGCGGCTAACTGGCCTATTACTGACGTTGTGGCACGAAAGCGTGGGGAGCAAATAG	TACATAGGTGGCAAGCGTTATCCGGATTTATTGGGCGTAAAGCGTGCGTAGACGGTTTTGCAAGTCTGAGGTTAAATTTATAGGGGCTCAACCCCTAACTGCCTTAGAAACTACATTACTAGAGTATAGGAGAGGTTAGTGGAATTTCATGTGTAGCGCGGTGGAATGCGTAGATATATGAAGGAACACCAGTGGCGAAGGCGGCTAACTGGTCTATTACTGACGTTGTGGCACGAAAGCGTGGGGAGCAA	TACGTAGGTGGCAAGCGTTGTCCGGATTTATTGGGCGTAAAGCGAGCGCAGGCGGTTTCTTAAGTCTGATGTGAAAGCCCCCGGCTCAACCGGGGAGGGTCATTGGAAACTGGGAGACTTGAGTGCAGAAGAGGAGAGTGGAATTCCATGTGTAGCGGTGAAATGCGTAGATATATGGAGGAACACCAGTGGCGAAGGCGGCTCTCTGGTCTGTAACTGACGCTGAGGCTCGAAAGCGTGGGGAGCAAACA	TACGTAGGTGGCAAGCGTTATCCGGAATTATTGGGCGTAAAGGGCGTGTAGGCGGCAGAGAAAGTTTGATGTGAAAGGCACGGGCTCAACTCGTGTAAGCATCAAAAACTAAGCTGCTAGAGTATCGGAGAGGAAAGTGGAATTCCATGTGTAACGGTGGAATGTGCAGATATATGGAGGAACACCAGTGGCGAAGGCGACTTTCTGGACGATAACTGACGCTGAGGCGCGAAAGCGTGGGGAGCAAACAG	TACGTAGGTCCCAAGCGTTGTCCGGATTTATTGGGCGTAAAGCGAGCGCAGGTGGTTTCTTAAGTCTGATGTAAAAGGCAGTGGCTCAACCATTGTGTGCATTGGAAACTGGGAGACTTGAGTGCAGGAGAGGAGAGTGGAATTCCATGTGTAGCGGTGAAATGCGTAGATATATGGAGGAACACCGGAGGCGAAAGCGGCTCTCTGGCCTGTAACTGACACTGAGGCTCGAAAGCGTGGGGAGCAAACAG	TACGTAGGTGGCAAGCGTTGTCCGGAATTATTGGGCGTAAAGCGCGCGCAGGCGGTCCCTTAAGTCTGATGTGAAAGCCCACGGCTCAACCGTGGAGGGTCATTGGAAACTGGGGGACTTGAGTACAGAAGAGGAAAGCGGAATTCCACGTGTAGCGGTGAAATGCGTAGAGATGTGGAGGAACACCAGTGGCGAAGGCGGCTTTCTGGTCTGTAACTGACGCTGAGGCGCGAAAGCGTGGGGAGCAAACA	TACGTAGGTGGCAAGCGTTATCCGGAATTATTGGGCGTAAAGCGCGCGCAGGTGGTTTCTTAAGTCTGATGTGAAAGCCCACGGCTCAACCGTGGAGGGTCATTGGAAACTGGGAGACTTGAGTGCAGAAGAGGAAAGTGGAATTCCATGTGTAGCGGTGAAATGCGTAGAGATATGGAGGAACACCAGTGGCGAAGGCGACTTTCTGGTCTGTAACTGACACTGAGGCGCGAAAGCGTGGGGAGCAAACA	N/A
LgeoHaifa1	25262	0.999129	0	0	0	0.000316681	0	0	0	0	0	0	0	0	0	0	0	0	0	0	0	0	0.000554192
LgeoHaifa2	6149	0.999675	0	0	0	0	0	0.000325256	0	0	0	0	0	0	0	0	0	0	0	0	0	0	0
LgeoHaifa3	60978	0.299305	0	0	0	0.700597	0	0	0	0	0	0	0	0	0	0	0	0	0	0	0	0	9.83961e-05
LgeoHaifa4	63458	0.778216	0	0	0	0.221674	0	0	0	0	0	0	0	0	0	0	0	0	0	0	0	0	0.000110309
LgeoHaifa5	26886	0.992189	0	0	0	0.00546753	0	0	0	7.43882e-05	0	0	0	0	0	0	0	0	0	0	0	0	0.00226884
LgeoHaifa6	53734	0.994957	0	0	0	0	0	0	3.72204e-05	0	0	0	0	0	0.00489448	0	0	0	0	0	0	0	0.000111661
LgeoHaifa7	15925	0.999435	0	0	0	0.000188383	0	0.000125589	0	0	0	0	0	0	0	0	0	0	0	0	0	0	0.000251177
LgeoTel1	38007	0.324072	0	0	0	0.660378	0	0.000184177	0	0	0	0	0	0	0.0143395	0	0	0	0	0	0	0	0.00102613
LgeoTel2	12236	0.993871	0	0	0	0.00318732	0	0.000326904	0	0	0	0	0	0	0	0	0	0	0	0	0	0	0.00261523
LgeoTel3	14228	0.999719	0	0	0	0	0	0	0	0	0	0	0	0	0	0	0	0	0	0	0	0	0.000281136
LgeoTel4	85326	0.998312	0	0	0	0	0	0	0	0	0	0	0	4.6879e-05	0	0	0	0	0	0	0	0	0.00164077
LgeoTel5	56176	0.999786	0	0	0	0	0	0	0	0	0	0	0	0	0	0	0	0	0	0	0	0	0.000213614
LgeoTel6	61071	0.981972	0	0	0	0	0	0	0	0	0	0	0	0	0.0166691	0	0	0	0	0	0	0	0.00135907
LgeoTA1	24509	0.0789914	0	0	0	0.00448815	0	0	0.916112	0	0	0	0	0	0.000408013	0	0	0	0	0	0	0	0
LgeoTA2	21792	0.208242	0	0	0	9.17768e-05	0	0	0.790932	0	0	0	0	0	0	0	0	0	0	0.000734214	0	0	0
LgeoTA3	3903	0.399693	0	0	0	0.590315	0.000512426	0	0.00845503	0	0	0	0	0	0	0	0	0	0	0	0	0	0.00102485
LgeoBS1	22547	0.994323	0	0	0.000177407	0.00168537	0.000399166	0.00097574	0	0.000177407	0	0	0	0	0	0	0	0.000133055	0	0	0	0	0.00212889
LgeoBS2	1639	1	0	0	0	0	0	0	0	0	0	0	0	0	0	0	0	0	0	0	0	0	0
LgeoBS3	30274	0.999538	0	0	0.000264253	0	0	0	0	0	0.000132127	0	0	0	0	0	0	0	0	0	0	0	6.60633e-05
LgeoBS4	32917	0.997053	0	0	0.000121518	0.000486071	0.000303794	0.000972142	0	0.000182277	0	0	0	0	0	0	0	0.000121518	0	0	0	0	0.000759486
LgeoBS5	37933	0.999552	0	0	0	0.000184536	0	0	5.27245e-05	0	0	0	0	0	0	0	0	0	0	0	0	0	0.000210898
LgeoBS7	31712	0.999495	0	0	0.00025227	0	0	0	0	0	0	6.30676e-05	0	0	0	0	0	0	0	0	0	0	0.000189203
LgeoBS8	19608	0.999694	0	0	0.000101999	0	0	0	0	0	0	0	0	0	0	0	0	0	0	0	0	0	0.000203998
LgeoBS9	51742	0.999613	0	0	9.66333e-05	0	0	0	0	0	0	0	0	0	0	0	0	0	0	0	0	0	0.0002899
LgeoYerIS1	74002	0.997351	0	0	0	0	0	2.70263e-05	0	0	0.000229724	0	0	0	0.0023648	0	0	0	0	0	0	0	2.70263e-05
LgeoYerIS2	31431	0.265216	0	0	6.36314e-05	6.36314e-05	0	0	0.0263434	0.0407559	0.620566	0	0.0108492	0	0	0	0	0.00563138	0	0.0272343	0	0	0.00327702
LgeoYerIS3	33021	0.999515	0	0	0	0.000151419	0	0	0	0	6.05675e-05	0	0	0	0.000272554	0	0	0	0	0	0	0	0
LgeoYerIS4	36386	0.99945	0	0	0	0	0	0	0	0	0	5.49662e-05	0	0	0.000384763	0	0	0	0	0	0	0	0.000109932
LgeoYerIS5	19100	0.99801	0	0	0.000104712	0.000418848	0	0.00052356	0	0	0	0	0.000104712	0.000104712	0.000314136	0	0	0	0	0	0	0	0.000418848
LgeoYerIS6	27085	0.997674	0	0	0	0	0	7.38416e-05	0	0	0	0	0	0	0.000627654	0	0	0	0	0	0	0.000147683	0.00147683
LgeoYerIS7	34165	0.997951	0	0	0	8.78092e-05	0	0.00134641	0	0	8.78092e-05	0	0	0	0.000351237	0	0	0	0	0	0	0	0.000175618
LgeoYerIS8	44596	0.998767	0	0	4.48471e-05	0	0	0.000336353	0	0	0	0	4.48471e-05	0	0.000717553	0	0	0	0	0	0	0	8.96941e-05
LgeoSede1	56263	0.977143	0	0	0	0	0	0	0	0	0	0	0	0	0.0223948	0	0	0	0	0	0	0	0.000462115
LgeoSede2	108224	0.960212	0	0	0	0	0	9.24009e-05	0	0	0	0	0	0	0.0391318	0	0	0	0	0	0	0	0.000563646
LgeoSede3	61310	0.993818	0	0	0	0	0	0	0	0	0	0	0	0	0.00424074	0	0	0	0	0	0	0	0.00194096
LgeoSede4	42798	0.998435	0	0	0	0	0	0	0	2.33656e-05	0	0	0	0	0	0	0	0	0	0	0	0	0.00154213
LgeoSede6	66129	0.998261	0	0	0	0	0	0	0	0	0	0	0	0	0	0	0	0	0	0	0	6.04878e-05	0.00167854
LgeoSede7	48702	0.998891	0	0	0	0.00020533	0	0	0	0	0	0	6.15991e-05	0	0	0	0	0	0	0	0	0	0.000841855
LgeoSB1	47733	0.999309	0	0	0.000230449	0	0	0	0	0	0	0	0	0	0.000272348	0	0	0	0	0	0	0	0.000188549
LgeoSB2	31498	0.385167	0	0	6.34961e-05	0	0	0	0	0	0.587942	0	0	0	0	0	0	0	0	0	0.0139056	0	0.0129215
LgeoSB3	29255	0.986601	0	0	0.000444368	0.000205093	0	0	0	0	0.000102547	0	0	0	0.0125107	0	0	0	0	0	0	0	0.000136729
LgeoEilat1	7214	0	0	0.997089	0	0.00207929	0	0.000554477	0	0	0	0	0	0	0	0	0	0	0	0	0	0	0.000277239
LgeoMoid1	19768	0.999039	0	0	0	0.000101174	0	0.000252934	0	0	0	0	0	0	0	0	0	0	0	0	0	0	0.000607042
LgeoMoid2	15530	0.999227	0	0	0	0.000321958	0	0	0	0	0	0	0	0	0	0	0	0	0	0	0	0	0.000450741
LgeoMoid3	34055	0.997152	0	0	0	0.000117457	0	0.000146821	0	0	0	0	0	0	0	0	0	0	0	0	0	0	0.00258406
LgeoMoid5	57465	0.996015	0	0	0	0	0	0	0	0	0	0	0	0	0.000522057	0	0	0	0	0	0	0	0.00346298
LgeoMoid6	76665	0.986487	0	0	0	0	0	0	0	0	0	0	0	3.91313e-05	0.0129003	0	0	0	0	0	0	0	0.000573926
LgeoMoidSA1	54478	0.999523	0	0	0.000165204	0	0	0	0	0	5.50681e-05	0	0	0	0	0	0	0	0	0	0	0	0.000256984
LgeoMoidSA2	39082	0.999591	0	0	0	5.11745e-05	0	5.11745e-05	0	7.67617e-05	5.11745e-05	0	0	0	0	0	0	0	0	0	0	0	0.000179111
LgeoMoidSA3	49060	0	0.90055	0	0.000346514	0.0906033	0.00829596	4.07664e-05	0	0	0	0	0	0	0	0	0	0	0	0	0	0	0.000163066
LgeoPresSA2	9518	0.00189115	0	0	0	0.996848	0	0.000210128	0	0.000315192	0	0	0	0	0	0	0	0	0	0	0	0.00052532	0.000210128
LgeoPresSA3	5813	0.963702	0	0	0	0.000344056	0.0356098	0.000344056	0	0	0	0	0	0	0	0	0	0	0	0	0	0	0
LgeoPreSA4	37129	0.692909	0	0	5.38663e-05	0.306687	0	0.000107733	0	0	0	0	0	0	0	0	0	0	0	0	0	0	0.000242398
LgeoPreSA5	17388	0.948298	0	0	0	0.000287555	0	0.000345066	0	0	0	0	0	0	0	0.0284104	0.0224868	0	0	0	0	0	0.000172533
LgeoJohSA1	32668	0.866046	0	0	6.1222e-05	0	0.133892	0	0	0	0	0	0	0	0	0	0	0	0	0	0	0	0
LgeoJohSA2	19436	0.99964	0	0	0.000205804	0.000154353	0	0	0	0	0	0	0	0	0	0	0	0	0	0	0	0	0
LgeoJohSA3	51715	0.912753	0	0	0	5.80102e-05	0.0866286	0	0	0	0	0	0	0	0	0	0	0	0	0	0	0	0.000560766
LgeoJohSA4	31235	0.998879	0	0	6.40307e-05	6.40307e-05	0.000128061	0.000512246	0	0	0	0	0.000128061	0	0	0	0	0	0	0	0	0	0.000224108
LgeoJohSA5	42072	0.999905	0	0	4.75376e-05	0	0	4.75376e-05	0	0	0	0	0	0	0	0	0	0	0	0	0	0	0
LgeoKimSA1	34016	0.978745	0	0	0.000176388	8.81938e-05	0	0.00482126	0	0.0151105	0	0	0	0	0	0	0	0	0	0.00014699	0	0	0.000911336
LgeoKimSA2	43775	0.98771	0	0	0	0	0	0	0	0.00890919	4.56882e-05	0	0	0.00061679	0	0	0	0	0	0	0	0.00214734	0.000571102
LgeoKimSA3	27135	0.861176	0	0	0	0	0	7.37055e-05	0	0.0831399	0	0	0	0.0465819	0	0	0	0	0	0	0	0.000331675	0.00869725
LgeoKimSA4	33580	0.269744	0	0	5.95593e-05	0	0	0.730197	0	0	0	0	0	0	0	0	0	0	0	0	0	0	0
LgeoKimSA5	33934	0.999499	0	0	0.000147345	8.84069e-05	0	5.89379e-05	0	8.84069e-05	0	5.89379e-05	0	5.89379e-05	0	0	0	0	0	0	0	0	0
LgeoKimSA6	12226	0.999427	0	0	0	0	0	0	0	0	0	0	0	0	0	0	0	0	0	0	0	0.000327172	0.000245379
LgeoGeorge1	51141	0.99867	0	0	0	0	0	9.77689e-05	0	0	0	0	0	0	0	0	0	0	0	0	0	0	0.00123189
LgeoGeorge5	17171	0.0660416	0	0	0	0.000174713	0	0.933784	0	0	0	0	0	0	0	0	0	0	0	0	0	0	0
LgeoRieSA1	37619	0.00954305	0	0	0	0.000186076	0	0.820649	0	0	0	0	0	0	0	0	0	0.168426	0	0	0	0	0.0011962
LgeoRieSA2	29506	0.999119	0	0	0	0.000101674	0	0.000610045	0	0.000101674	0	0	0	0	0	0	0	0	0	0	0	0	6.77828e-05
LgeoRieSA5	38573	0.000155549	0	0	0	0	0	0.999793	0	0	0	0	0	0	0	0	0	0	0	0	0	0	5.18497e-05
LgeoRieSA6	12532	0.372965	0	0	0	0	0	0.499282	0	0.0142834	0	0	0.0814714	0	0	0	0	0	0	0	0	0.0201085	0.0118896
LgeoCTSA1	3433	0.996213	0	0	0	0.000582581	0	0.00116516	0	0	0	0	0	0	0	0	0	0	0	0	0	0	0.00203903
LgeoCTSA2	13830	0.999277	0	0	0	0	0	0	0	0	0	0	0	0	0	0	0	0	0	0	0	0	0.000723066
LgeoCTSA3	12989	0.999461	0	0	0	0.000230965	0	0	0	0	0	0	0	0	0	0	0	0	0	0	0	0	0.000307953
LgeoCTSA4	16260	0.999754	0	0	0	0	0	0	0	0	0	0	0	0	0	0	0	0	0	0	0	0	0.000246002
LgeoCTSA5	3551	1	0	0	0	0	0	0	0	0	0	0	0	0	0	0	0	0	0	0	0	0	0
LgeoSC1	14198	0.1384	0	0	0.85505	0.00056346	0	0.00471897	0	0.000140865	0	0	0	0	0	0	0	0.000140865	0	0	0	0	0.000986054
LgeoSC3	21073	0.309068	0	0	0	0.000332179	9.49082e-05	0.000474541	0	0	0	0.580933	0	0	0	0	0	0	0.108527	0	0	0	0.000569449
LgeoSC4	3365	0.920357	0	0	0.000594354	0	0	0.079049	0	0	0	0	0	0	0	0	0	0	0	0	0	0	0
LgeoSC5	28408	0.97895	0	0	0	0.000176007	0	0.0183751	0	0.000105604	0	0	0	0	0	0	0	0.000387215	0	0	0	0	0.00200648
LgeoSC6	51348	0.399353	0	0	0.581931	0	0	0.0185986	0	5.84249e-05	0	0	0	0	0	0	0	0	0	0	0	0	5.84249e-05
LgeoSC8	18463	0.997454	0	0	0.00200401	0.000108325	0	0.000108325	0	0	0	0	0	0	0	0	0	0	0	0	0	0	0.000324974
LgeoSC9	14539	0.999175	0	0	0.000825366	0	0	0	0	0	0	0	0	0	0	0	0	0	0	0	0	0	0
LgeoSC10	27998	0.974391	0	0	0.0237517	0.000250018	0	7.14337e-05	0	0	0	0	0	0	0	0	0	0	0	0	0	0	0.00153582
LgeoFL2	19753	0.00192376	0	0	0.997975	0	0	0	0	0	0	0	0	0	0	0	0	0	0	0	0	0	0.00010125
LgeoFL3	46507	0.997312	0	0	0	0.00253725	0	0	0	4.30043e-05	0	0	0	0	0	0	0	0	0	0	0	0	0.000107511
LgeoFL4	18855	0.996924	0	0	0	0.00259878	0	0.000159109	0	0	0.000106073	0	0	0	0	0	0	0	0	0	0	0	0.000212145
LgeoFL5	20560	0.999757	0	0	0	9.72763e-05	0	0	0	0	0	0	0	0	0	0	0	0	0	0	0	0	0.000145914
LgeoFL6	22591	0.999911	0	0	0	8.85308e-05	0	0	0	0	0	0	0	0	0	0	0	0	0	0	0	0	0
LgeoFL7	10401	0.00528795	0	0	0.000673012	0.000192289	0	0.991539	0	0.000384578	0	0	0	0	0	0	0	0	0	0	0	0	0.00192289
LgeoFL8	35993	0.752257	0	0	0.000222265	0.246992	0	0	8.33495e-05	0	0	0	0	0	0	0	0	0	0	0	0	0	0.000444531
LgeoFL9	19112	0.896609	0	0	0.000209293	0.102239	0	0	0	0	0	0.000104646	0	0	0	0	0	0	0	0	0	0	0.00083717
LgeoTexas1	23177	0.000604047	0	0	0	0.997066	0	0	0	0	0	0	0	0	0	0	0	0	0	0	0	0	0.0023299
LgeoTexas2	51311	0.000838027	0	0	0	0.998402	0	0.000155912	0	5.8467e-05	0	0	0	0	0	0	0	0	0	0	0	0	0.000545692
LgeoTexas3	64705	0.999737	0	0	0	7.72738e-05	0	3.09095e-05	0	0	0	0	0	0	0	0	0	0	0	0	0	0	0.000154548
LgeoGTX3	73208	0.779396	0	0	0.00185772	0.218514	0	0	0	0	0	0	0	0	0	0	0	0	0	0	0	0	0.000232215
LgeoLA1	72899	0.98262	0	0	0	0	0	0	0	5.48704e-05	0	0	0	0	0.0168864	0	0	0	0	0	0	0	0.000438963
LgeoLA2	35348	0.999547	0	0	0	0	0	5.65803e-05	0	0	0	0	0	0	0	0	0	0	0	0	0	0	0.000396062
LgeoLA3	40746	0.998748	0	0	0	0	0	0	7.36269e-05	0	0	0	0	0	0	0	0	0	0	0	0	0	0.00117803
LgeoLA4	63789	0.737729	0	0	0	4.70301e-05	0	0.262036	7.83834e-05	0	0	0	0	0	0	0	0	0	0	0	0	0	0.000109737
LgeoLA5	48085	0.00266195	0	0	0	0	0	0.992201	0	0	0	0	0	0	0	0	0	0	0	0	0	0	0.00513674
LgeoLA6	23970	0.998999	0	0	0	0	0	0	0	0	0	0	0	0	0	0	0	0	0	0	0	0	0.00100125
LgeoLA7	4222	0	0	0	0	0	0	0.999053	0	0	0	0	0	0	0	0	0	0	0	0	0	0	0.000947418
LgeoSedeEggs	13988	0.997927	0	0	0	0.00021447	0	0.00014298	0	0	0	0	0	0	0	0	0	0	0	0	0	0	0.00171576
LgeoTelEggs2	1407	0.102345	0	0	0	0.849325	0	0	0	0	0	0	0	0	0	0	0	0	0	0	0	0	0.0483298
LgeoHaif2Leg	20233	0.997726	0	0	0	0.000345969	0	0	0	0	0	0	0	0	0	0	0	0	0	0	0	0	0.00192754
LgeoHaif4Leg	14270	0.376875	0	0	0	0.621093	0.000140154	0	0	0	0	0	0	0	0	0	0	0	0	0	0	0	0.00189208
